# Stability of excitatory structural connectivity predicts the probability of CA1 pyramidal neurons to become engram neurons

**DOI:** 10.1101/759225

**Authors:** Tim P. Castello-Waldow, Ghabiba Weston, Alireza Chenani, Yonatan Loewenstein, Alon Chen, Alessio Attardo

## Abstract

Neurons undergoing activity-dependent plasticity represent experience and are functional for learning and recall thus they are considered cellular engrams of memory. Although increase in excitability and stability of structural synaptic connectivity have been implicated in the formation and persistance of engrams, the mechanisms bringing engrams into existence are still largely unknown. To investigate this issue, we tracked the dynamics of structural excitatory synaptic connectivity of hippocampal CA1 pyramidal neurons over two weeks using deep-brain two-photon imaging in live mice. We found that neurons that will prospectively become part of an engram display higher stability of connectivity than neurons that will not. A novel experience significantly stabilizes the connectivity of non-engram neurons. Finally, the density and survival of dendritic spines negatively correlates to freezing to the context but not to the tone in a trace fear conditioning learning paradigm.
