## Supplemental Table1 for "Stability of excitatory structural connectivity predicts the probability of CA1 pyramidal neurons to become engram neurons"

### Sheet: Tabelle1
Figure	Panel	Test	Group 1	N1	Data points 1	Group 2	N2	Data points 2	p-value	Significance
1	G	Mann-Whitney	Arc-tdTomato-	136	Mean spine density per cell, 1-14	Arc-tdTomato+	128	Mean spine density per cell, 1-14	0.0218	*
1	G	1-Sample Wilcoxon	Arc-tdTomato-	17	Mean spine density per cell, Day 8	Arc-tdTomato-	0.9921	Median spine density, Days 1 to 7	0.7467
1	G	1-Sample Wilcoxon	Arc-tdTomato-	17	Mean spine density per cell, Day 9	Arc-tdTomato-	0.9921	Median spine density, Days 1 to 7	0.9265
1	G	1-Sample Wilcoxon	Arc-tdTomato-	17	Mean spine density per cell, Day 11	Arc-tdTomato-	0.9921	Median spine density, Days 1 to 7	0.5477
1	G	1-Sample Wilcoxon	Arc-tdTomato-	17	Mean spine density per cell, Day 14	Arc-tdTomato-	0.9921	Median spine density, Days 1 to 7	0.9632
1	G	1-Sample Wilcoxon	Arc-tdTomato+	16	Mean spine density per cell, Day 8	Arc-tdTomato+	1.1	Median spine density, Days 1 to 7	0.7057
1	G	1-Sample Wilcoxon	Arc-tdTomato+	16	Mean spine density per cell, Day 9	Arc-tdTomato+	1.1	Median spine density, Days 1 to 7	0.9399
1	G	1-Sample Wilcoxon	Arc-tdTomato+	16	Mean spine density per cell, Day 11	Arc-tdTomato+	1.1	Median spine density, Days 1 to 7	0.8603
1	G	1-Sample Wilcoxon	Arc-tdTomato+	16	Mean spine density per cell, Day 14	Arc-tdTomato+	1.1	Median spine density, Days 1 to 7	0.3755
1	H	Mann-Whitney	Nex-tdTomato-	72	Mean spine density per cell, 1-14	Nex-tdTomato+	48	Mean spine density per cell, 1-14	< 0.0001	****
1	H	1-Sample Wilcoxon	Nex-tdTomato-	9	Mean spine density per cell, Day 8	Nex-tdTomato-	1.046	Median spine density, Days 1 to 7	0.8203
1	H	1-Sample Wilcoxon	Nex-tdTomato-	9	Mean spine density per cell, Day 9	Nex-tdTomato-	1.046	Median spine density, Days 1 to 7	> 0.9999
1	H	1-Sample Wilcoxon	Nex-tdTomato-	9	Mean spine density per cell, Day 11	Nex-tdTomato-	1.046	Median spine density, Days 1 to 7	0.9102
1	H	1-Sample Wilcoxon	Nex-tdTomato-	9	Mean spine density per cell, Day 14	Nex-tdTomato-	1.046	Median spine density, Days 1 to 7	0.7344
1	H	1-Sample Wilcoxon	Nex-tdTomato+	6	Mean spine density per cell, Day 8	Nex-tdTomato+	0.7717	Median spine density, Days 1 to 7	0.5625
1	H	1-Sample Wilcoxon	Nex-tdTomato+	6	Mean spine density per cell, Day 9	Nex-tdTomato+	0.7717	Median spine density, Days 1 to 7	0.3125
1	H	1-Sample Wilcoxon	Nex-tdTomato+	6	Mean spine density per cell, Day 11	Nex-tdTomato+	0.7717	Median spine density, Days 1 to 7	0.2188
1	H	1-Sample Wilcoxon	Nex-tdTomato+	6	Mean spine density per cell, Day 14	Nex-tdTomato+	0.7717	Median spine density, Days 1 to 7	0.5625
2	A	Shuffle	Arc-tdTomato-	10000	Turnover rate of all spines, Day 2	Arc-tdTomato+	10000	Turnover rate of all spines, Day 2	0.096
2	A	Shuffle	Arc-tdTomato-	10000	Turnover rate of all spines, Day 4	Arc-tdTomato+	10000	Turnover rate of all spines, Day 4	0.008	**
2	A	Shuffle	Arc-tdTomato-	10000	Turnover rate of all spines, Day 7	Arc-tdTomato+	10000	Turnover rate of all spines, Day 7	0.0154	*
2	A	Shuffle	Arc-tdTomato-	10000	Turnover rate of all spines, Day 9	Arc-tdTomato+	10000	Turnover rate of all spines, Day 9	0.8022
2	A	Shuffle	Arc-tdTomato-	10000	Turnover rate of all spines, Day 11	Arc-tdTomato+	10000	Turnover rate of all spines, Day 11	0.28
2	A	Shuffle	Arc-tdTomato-	10000	Turnover rate of all spines, Day 14	Arc-tdTomato+	10000	Turnover rate of all spines, Day 14	> 0.9999
2	A	Paired Wilcoxon	Arc-tdTomato-	17	Turnover rate per cell, Day 2	Arc-tdTomato-	17	Turnover rate per cell, Day 9	0.0026	**
2	A	Paired Wilcoxon	Arc-tdTomato-	17	Turnover rate per cell, Day 4	Arc-tdTomato-	17	Turnover rate per cell, Day 11	0.0016	**
2	A	Paired Wilcoxon	Arc-tdTomato-	17	Turnover rate per cell, Day 7	Arc-tdTomato-	17	Turnover rate per cell, Day 14	0.0008	***
2	A	Paired Wilcoxon	Arc-tdTomato+	16	Turnover rate per cell, Day 2	Arc-tdTomato+	16	Turnover rate per cell, Day 9	0.351979
2	A	Paired Wilcoxon	Arc-tdTomato+	16	Turnover rate per cell, Day 4	Arc-tdTomato+	16	Turnover rate per cell, Day 11	0.302795
2	A	Paired Wilcoxon	Arc-tdTomato+	16	Turnover rate per cell, Day 7	Arc-tdTomato+	16	Turnover rate per cell, Day 14	0.934082
2	B	Shuffle	Arc-tdTomato-	10000	Fraction of spines gained of all spines, Day 2	Arc-tdTomato+	10000	Fraction of spines gained of all spines, Day 2	0.5263
2	B	Shuffle	Arc-tdTomato-	10000	Fraction of spines gained of all spines, Day 4	Arc-tdTomato+	10000	Fraction of spines gained of all spines, Day 4	0.0095	**
2	B	Shuffle	Arc-tdTomato-	10000	Fraction of spines gained of all spines, Day 7	Arc-tdTomato+	10000	Fraction of spines gained of all spines, Day 7	0.0242	*
2	B	Shuffle	Arc-tdTomato-	10000	Fraction of spines gained of all spines, Day 9	Arc-tdTomato+	10000	Fraction of spines gained of all spines, Day 9	0.6115
2	B	Shuffle	Arc-tdTomato-	10000	Fraction of spines gained of all spines, Day 11	Arc-tdTomato+	10000	Fraction of spines gained of all spines, Day 11	0.4564
2	B	Shuffle	Arc-tdTomato-	10000	Fraction of spines gained of all spines, Day 14	Arc-tdTomato+	10000	Fraction of spines gained of all spines, Day 14	0.4928
2	B	Paired Wilcoxon	Arc-tdTomato-	17	Fraction of spines gained per cell, Day 2	Arc-tdTomato-	17	Fraction of spines gained per cell, Day 9	0.209675
2	B	Paired Wilcoxon	Arc-tdTomato-	17	Fraction of spines gained per cell, Day 4	Arc-tdTomato-	17	Fraction of spines gained per cell, Day 11	0.00418387	**
2	B	Paired Wilcoxon	Arc-tdTomato-	17	Fraction of spines gained per cell, Day 7	Arc-tdTomato-	17	Fraction of spines gained per cell, Day 14	0.00226334	**
2	B	Paired Wilcoxon	Arc-tdTomato+	16	Fraction of spines gained per cell, Day 2	Arc-tdTomato+	16	Fraction of spines gained per cell, Day 9	0.120839
2	B	Paired Wilcoxon	Arc-tdTomato+	16	Fraction of spines gained per cell, Day 4	Arc-tdTomato+	16	Fraction of spines gained per cell, Day 11	0.214602
2	B	Paired Wilcoxon	Arc-tdTomato+	16	Fraction of spines gained per cell, Day 7	Arc-tdTomato+	16	Fraction of spines gained per cell, Day 14	0.756369
2	C	Shuffle	Arc-tdTomato-	10000	Fraction of spines survived of all spines, Day 2	Arc-tdTomato+	10000	Fraction of spines survived of all spines, Day 2	0.0695
2	C	Shuffle	Arc-tdTomato-	10000	Fraction of spines survived of all spines, Day 4	Arc-tdTomato+	10000	Fraction of spines survived of all spines, Day 4	0.0217	*
2	C	Shuffle	Arc-tdTomato-	10000	Fraction of spines survived of all spines, Day 7	Arc-tdTomato+	10000	Fraction of spines survived of all spines, Day 7	0.033	*
2	C	Shuffle	Arc-tdTomato-	10000	Fraction of spines survived of all spines, Day 9	Arc-tdTomato+	10000	Fraction of spines survived of all spines, Day 9	0.745
2	C	Shuffle	Arc-tdTomato-	10000	Fraction of spines survived of all spines, Day 11	Arc-tdTomato+	10000	Fraction of spines survived of all spines, Day 11	0.7979
2	C	Shuffle	Arc-tdTomato-	10000	Fraction of spines survived of all spines, Day 14	Arc-tdTomato+	10000	Fraction of spines survived of all spines, Day 14	0.4997
2	C	Paired Wilcoxon	Arc-tdTomato-	17	Fraction of spines survived per cell, Day 2	Arc-tdTomato-	17	Fraction of spines survived per cell, Day 9	0.00988213	**
2	C	Paired Wilcoxon	Arc-tdTomato-	17	Fraction of spines survived per cell, Day 4	Arc-tdTomato-	17	Fraction of spines survived per cell, Day 11	0.00378325	**
2	C	Paired Wilcoxon	Arc-tdTomato-	17	Fraction of spines survived per cell, Day 7	Arc-tdTomato-	17	Fraction of spines survived per cell, Day 14	0.0255737	*
2	C	Paired Wilcoxon	Arc-tdTomato+	16	Fraction of spines survived per cell, Day 2	Arc-tdTomato+	16	Fraction of spines survived per cell, Day 9	> 0.9999
2	C	Paired Wilcoxon	Arc-tdTomato+	16	Fraction of spines survived per cell, Day 4	Arc-tdTomato+	16	Fraction of spines survived per cell, Day 11	0.934082
2	C	Paired Wilcoxon	Arc-tdTomato+	16	Fraction of spines survived per cell, Day 7	Arc-tdTomato+	16	Fraction of spines survived per cell, Day 14	0.524475
2	D	Shuffle	Nex-tdTomato-	10000	Turnover rate of all spines, Day 2	Nex-tdTomato+	10000	Turnover rate of all spines, Day 2	0.9164
2	D	Shuffle	Nex-tdTomato-	10000	Turnover rate of all spines, Day 4	Nex-tdTomato+	10000	Turnover rate of all spines, Day 4	0.5932
2	D	Shuffle	Nex-tdTomato-	10000	Turnover rate of all spines, Day 7	Nex-tdTomato+	10000	Turnover rate of all spines, Day 7	0.5066
2	D	Shuffle	Nex-tdTomato-	10000	Turnover rate of all spines, Day 9	Nex-tdTomato+	10000	Turnover rate of all spines, Day 9	0.4242
2	D	Shuffle	Nex-tdTomato-	10000	Turnover rate of all spines, Day 11	Nex-tdTomato+	10000	Turnover rate of all spines, Day 11	0.4754
2	D	Shuffle	Nex-tdTomato-	10000	Turnover rate of all spines, Day 14	Nex-tdTomato+	10000	Turnover rate of all spines, Day 14	0.3283
2	D	Paired Wilcoxon	Nex-tdTomato-	9	Turnover rate per cell, Day 2	Nex-tdTomato-	9	Turnover rate per cell, Day 9	0.300781
2	D	Paired Wilcoxon	Nex-tdTomato-	9	Turnover rate per cell, Day 4	Nex-tdTomato-	9	Turnover rate per cell, Day 11	0.0742188
2	D	Paired Wilcoxon	Nex-tdTomato-	9	Turnover rate per cell, Day 7	Nex-tdTomato-	9	Turnover rate per cell, Day 14	0.0742188
2	D	Paired Wilcoxon	Nex-tdTomato+	6	Turnover rate per cell, Day 2	Nex-tdTomato+	6	Turnover rate per cell, Day 9	0.84375
2	D	Paired Wilcoxon	Nex-tdTomato+	6	Turnover rate per cell, Day 4	Nex-tdTomato+	6	Turnover rate per cell, Day 11	0.0625
2	D	Paired Wilcoxon	Nex-tdTomato+	6	Turnover rate per cell, Day 7	Nex-tdTomato+	6	Turnover rate per cell, Day 14	0.0625
2	E	Shuffle	Nex-tdTomato-	10000	Fraction of spines gained of all spines, Day 2	Nex-tdTomato+	10000	Fraction of spines gained of all spines, Day 2	> 0.9999
2	E	Shuffle	Nex-tdTomato-	10000	Fraction of spines gained of all spines, Day 4	Nex-tdTomato+	10000	Fraction of spines gained of all spines, Day 4	0.4453
2	E	Shuffle	Nex-tdTomato-	10000	Fraction of spines gained of all spines, Day 7	Nex-tdTomato+	10000	Fraction of spines gained of all spines, Day 7	0.2915
2	E	Shuffle	Nex-tdTomato-	10000	Fraction of spines gained of all spines, Day 9	Nex-tdTomato+	10000	Fraction of spines gained of all spines, Day 9	0.2677
2	E	Shuffle	Nex-tdTomato-	10000	Fraction of spines gained of all spines, Day 11	Nex-tdTomato+	10000	Fraction of spines gained of all spines, Day 11	0.2371
2	E	Shuffle	Nex-tdTomato-	10000	Fraction of spines gained of all spines, Day 14	Nex-tdTomato+	10000	Fraction of spines gained of all spines, Day 14	0.5244
2	E	Paired Wilcoxon	Nex-tdTomato-	9	Fraction of spines gained per cell, Day 2	Nex-tdTomato-	9	Fraction of spines gained per cell, Day 9	0.425781
2	E	Paired Wilcoxon	Nex-tdTomato-	9	Fraction of spines gained per cell, Day 4	Nex-tdTomato-	9	Fraction of spines gained per cell, Day 11	0.203125
2	E	Paired Wilcoxon	Nex-tdTomato-	9	Fraction of spines gained per cell, Day 7	Nex-tdTomato-	9	Fraction of spines gained per cell, Day 14	0.0546875
2	E	Paired Wilcoxon	Nex-tdTomato+	6	Fraction of spines gained per cell, Day 2	Nex-tdTomato+	6	Fraction of spines gained per cell, Day 9	0.8125
2	E	Paired Wilcoxon	Nex-tdTomato+	6	Fraction of spines gained per cell, Day 4	Nex-tdTomato+	6	Fraction of spines gained per cell, Day 11	0.5625
2	E	Paired Wilcoxon	Nex-tdTomato+	6	Fraction of spines gained per cell, Day 7	Nex-tdTomato+	6	Fraction of spines gained per cell, Day 14	0.0625
2	F	Shuffle	Nex-tdTomato-	10000	Fraction of spines survived of all spines, Day 2	Nex-tdTomato+	10000	Fraction of spines survived of all spines, Day 2	0.9154
2	F	Shuffle	Nex-tdTomato-	10000	Fraction of spines survived of all spines, Day 4	Nex-tdTomato+	10000	Fraction of spines survived of all spines, Day 4	0.9584
2	F	Shuffle	Nex-tdTomato-	10000	Fraction of spines survived of all spines, Day 7	Nex-tdTomato+	10000	Fraction of spines survived of all spines, Day 7	0.9476
2	F	Shuffle	Nex-tdTomato-	10000	Fraction of spines survived of all spines, Day 9	Nex-tdTomato+	10000	Fraction of spines survived of all spines, Day 9	0.9311
2	F	Shuffle	Nex-tdTomato-	10000	Fraction of spines survived of all spines, Day 11	Nex-tdTomato+	10000	Fraction of spines survived of all spines, Day 11	0.9285
2	F	Shuffle	Nex-tdTomato-	10000	Fraction of spines survived of all spines, Day 14	Nex-tdTomato+	10000	Fraction of spines survived of all spines, Day 14	0.1679
2	F	Paired Wilcoxon	Nex-tdTomato-	9	Fraction of spines survived per cell, Day 2	Nex-tdTomato-	9	Fraction of spines survived per cell, Day 9	0.910156
2	F	Paired Wilcoxon	Nex-tdTomato-	9	Fraction of spines survived per cell, Day 4	Nex-tdTomato-	9	Fraction of spines survived per cell, Day 11	0.734375
2	F	Paired Wilcoxon	Nex-tdTomato-	9	Fraction of spines survived per cell, Day 7	Nex-tdTomato-	9	Fraction of spines survived per cell, Day 14	0.652344
2	F	Paired Wilcoxon	Nex-tdTomato+	6	Fraction of spines survived per cell, Day 2	Nex-tdTomato+	6	Fraction of spines survived per cell, Day 9	0.3125
2	F	Paired Wilcoxon	Nex-tdTomato+	6	Fraction of spines survived per cell, Day 4	Nex-tdTomato+	6	Fraction of spines survived per cell, Day 11	0.0625
2	F	Paired Wilcoxon	Nex-tdTomato+	6	Fraction of spines survived per cell, Day 7	Nex-tdTomato+	6	Fraction of spines survived per cell, Day 14	> 0.9999
3	C	Mann-Whitney	Stable Arc-CreERT2	15176	Single jitter per spine and day	Recurrent Arc-CreERT2	8444	Single jitter per spine and day	0.6576
3	E	Shuffle	Arc-tdTomato-	10000	Mean baseline occupancy per recurrent site	Arc-tdTomato+	10000	Mean baseline occupancy per recurrent site	0.314
3	E	Shuffle	Arc-tdTomato-	10000	Mean occupancy per recurrent site after EE	Arc-tdTomato+	10000	Mean occupancy per recurrent site after EE	0.198
3	E	Paired Wilcoxon	Arc-tdTomato-	17	Mean baseline occupancy per recurrent site	Arc-tdTomato-	17	Mean occupancy per recurrent site after EE	0.1129
3	E	Paired Wilcoxon	Arc-tdTomato+	16	Mean baseline occupancy per recurrent site	Arc-tdTomato+	16	Mean occupancy per recurrent site after EE	0.2581
3	F	Shuffle	Nex-tdTomato-	10000	Mean baseline occupancy per recurrent site	Nex-tdTomato+	10000	Mean baseline occupancy per recurrent site	0.44
3	F	Shuffle	Nex-tdTomato-	10000	Mean occupancy per recurrent site after TAM	Nex-tdTomato+	10000	Mean occupancy per recurrent site after TAM	0.055
3	F	Paired Wilcoxon	Nex-tdTomato-	6	Mean baseline occupancy per recurrent site	Nex-tdTomato-	6	Mean occupancy per recurrent site after TAM	0.3401
3	F	Paired Wilcoxon	Nex-tdTomato+	9	Mean baseline occupancy per recurrent site	Nex-tdTomato+	9	Mean occupancy per recurrent site after TAM	0.0909
3	G	Shuffle	Arc-tdTomato-	10000	Mean baseline flips per recurrent site	Arc-tdTomato+	10000	Mean baseline flips per recurrent site	0.014	*
3	G	Shuffle	Arc-tdTomato-	10000	Mean baseline flips per recurrent site after EE	Arc-tdTomato+	10000	Mean baseline flips per recurrent site after EE	0.055
3	G	Paired Wilcoxon	Arc-tdTomato-	17	Mean baseline flips per recurrent site	Arc-tdTomato-	17	Mean baseline flips per recurrent site after EE	<0.0001	****
3	G	Paired Wilcoxon	Arc-tdTomato+	16	Mean baseline flips per recurrent site	Arc-tdTomato+	16	Mean baseline flips per recurrent site after EE	0.4623
3	H	Shuffle	Nex-tdTomato-	10000	Mean baseline flips per recurrent site	Nex-tdTomato+	10000	Mean baseline flips per recurrent site	0.666
3	H	Shuffle	Nex-tdTomato-	10000	Mean baseline flips per recurrent site after TAM	Nex-tdTomato+	10000	Mean baseline flips per recurrent site after TAM	0.314
3	H	Paired Wilcoxon	Nex-tdTomato-	6	Mean baseline flips per recurrent site	Nex-tdTomato-	6	Mean baseline flips per recurrent site after TAM	0.1615
3	H	Paired Wilcoxon	Nex-tdTomato+	9	Mean baseline flips per recurrent site	Nex-tdTomato+	9	Mean baseline flips per recurrent site after TAM	0.6234
4	B	2-way ANOVA	Arc-CreERT2	6	Mean freezing per animal during habituation	Arc-CreERT2	6	Mean freezing per animal during probe	<0.0001	****
4	B	2-way ANOVA	Nex-CreERT2	6	Mean freezing per animal during habituation	Nex-CreERT2	6	Mean freezing per animal during probe	<0.0001	****
4	B	2-way ANOVA	Arc-CreERT2	6	Mean freezing per animal during habituation	Nex-CreERT2	6	Mean freezing per animal during habituation	0.9401
4	B	2-way ANOVA	Arc-CreERT2	6	Mean freezing per animal during probe	Nex-CreERT2	6	Mean freezing per animal during probe	0.998
4	C	2-way ANOVA	Arc-CreERT2	6	Mean freezing per animal during habituation	Arc-CreERT2	6	Mean freezing per animal during probe	<0.0001	****
4	C	2-way ANOVA	Nex-CreERT2	6	Mean freezing per animal during habituation	Nex-CreERT2	6	Mean freezing per animal during probe	<0.0001	****
4	C	2-way ANOVA	Arc-CreERT2	6	Mean freezing per animal during baseline	Nex-CreERT2	6	Mean freezing per animal during baseline	0.8601
4	C	2-way ANOVA	Arc-CreERT2	6	Mean freezing per animal during probe	Nex-CreERT2	6	Mean freezing per animal during probe	0.8142
4	D	Spearman Correlation	Arc/Nex-CreERT2	12	Mean baseline spine density per animal	Arc/Nex-CreERT2	12	Mean freezing to context per animal	0.0202	*
4	E	Spearman Correlation	Arc/Nex-CreERT2	12	Mean baseline spine density per animal	Arc/Nex-CreERT2	12	Mean freezing to tone per animal	0.4851
4	F	Spearman Correlation	Arc/Nex-CreERT2	12	Baseline d1 time constant of spine survival per animal	Arc/Nex-CreERT2	12	Mean freezing to context per animal	0.0399	*
4	G	Spearman Correlation	Arc/Nex-CreERT2	12	Baseline d1 time constant of spine survival per animal	Arc/Nex-CreERT2	12	Mean freezing to tone per animal	0.3789
4	H	Spearman Correlation	Arc/Nex-CreERT2	12	Baseline d1 time constant of gain rate per animal	Arc/Nex-CreERT2	12	Mean freezing to context per animal	0.783
4	I	Spearman Correlation	Arc/Nex-CreERT2	12	Baseline d1 time constant of gain rate per animal	Arc/Nex-CreERT2	12	Mean freezing to tone per animal	0.4303
S1	C	2-way ANOVA	HC	5	Mean % of Arc+ neurons, 75 mg/kg	EE	5	Mean % of Arc+ neurons, 75 mg/kg	0.0044	**
S1	C	2-way ANOVA	HC	5	Mean % of Arc+ neurons, 150 mg/kg	EE	5	Mean % of Arc+ neurons, 150 mg/kg	0.2419
S1	C	2-way ANOVA	HC	5	Mean % of Arc+ neurons, 300 mg/kg	EE	5	Mean % of Arc+ neurons, 300 mg/kg	0.9549
S1	F	Mann-Whitney	Nex-CreERT2 HC	5	Mean % of Nex+ neurons, 75 mg/kg	Nex-CreERT2 EE	5	Mean % of Nex+ neurons, 75 mg/kg	0.8413
S2	A	Mann-Whitney	Arc-tdTomato-	51	Pooled baseline turnover rate per cell	Arc-tdTomato+	48	Pooled baseline turnover rate per cell	0.0073	*
S2	A	Mann-Whitney	Arc-tdTomato-	51	Pooled turnover rate per cell after EE	Arc-tdTomato+	48	Pooled turnover rate per cell after EE	0.3399
S2	A	Mann-Whitney	Arc-tdTomato-	51	Pooled baseline turnover rate per cell	Arc-tdTomato-	51	Pooled turnover rate per cell after EE	0.0005	**
S2	A	Mann-Whitney	Arc-tdTomato+	48	Pooled baseline turnover rate per cell	Arc-tdTomato+	48	Pooled turnover rate per cell after EE	0.8112
S2	B	Mann-Whitney	Arc-tdTomato-	51	Pooled baseline fractional gain per cell	Arc-tdTomato+	48	Pooled baseline fractional gain per cell	0.0025	**
S2	B	Mann-Whitney	Arc-tdTomato-	51	Pooled fractional gain per cell after EE	Arc-tdTomato+	48	Pooled fractional gain per cell after EE	0.1269
S2	B	Mann-Whitney	Arc-tdTomato-	51	Pooled baseline fractional gain per cell	Arc-tdTomato-	51	Pooled fractional gain per cell after EE	0.0001	***
S2	B	Mann-Whitney	Arc-tdTomato+	48	Pooled baseline fractional gain per cell	Arc-tdTomato+	48	Pooled fractional gain per cell after EE	0.7943
S2	C	Mann-Whitney	Arc-tdTomato-	51	Pooled baseline fractional loss per cell	Arc-tdTomato+	48	Pooled baseline fractional loss per cell	0.0892
S2	C	Mann-Whitney	Arc-tdTomato-	51	Pooled fractional loss per cell after EE	Arc-tdTomato+	48	Pooled fractional loss per cell after EE	0.4254
S2	C	Mann-Whitney	Arc-tdTomato-	51	Pooled baseline fractional loss per cell	Arc-tdTomato-	51	Pooled fractional loss per cell after EE	0.0347
S2	C	Mann-Whitney	Arc-tdTomato+	48	Pooled baseline fractional loss per cell	Arc-tdTomato+	48	Pooled fractional loss per cell after EE	0.8768
S2	D	Mann-Whitney	Nex-tdTomato-	27	Pooled baseline turnover rate per cell	Nex-tdTomato+	18	Pooled baseline turnover rate per cell	0.7051
S2	D	Mann-Whitney	Nex-tdTomato-	27	Pooled turnover rate per cell after TAM	Nex-tdTomato+	18	Pooled turnover rate per cell after TAM	0.7526
S2	D	Mann-Whitney	Nex-tdTomato-	27	Pooled baseline turnover rate per cell	Nex-tdTomato-	27	Pooled turnover rate per cell after TAM	0.132
S2	D	Mann-Whitney	Nex-tdTomato+	18	Pooled baseline turnover rate per cell	Nex-tdTomato+	18	Pooled turnover rate per cell after TAM	0.3888
S2	E	Mann-Whitney	Nex-tdTomato-	27	Pooled baseline fractional gain per cell	Nex-tdTomato+	18	Pooled baseline fractional gain per cell	0.9863
S2	E	Mann-Whitney	Nex-tdTomato-	27	Pooled fractional gain per cell after TAM	Nex-tdTomato+	18	Pooled fractional gain per cell after TAM	0.4146
S2	E	Mann-Whitney	Nex-tdTomato-	27	Pooled baseline fractional gain per cell	Nex-tdTomato-	27	Pooled fractional gain per cell after TAM	0.0583
S2	E	Mann-Whitney	Nex-tdTomato+	18	Pooled baseline fractional gain per cell	Nex-tdTomato+	18	Pooled fractional gain per cell after EE	0.037
S2	F	Mann-Whitney	Nex-tdTomato-	27	Pooled baseline fractional loss per cell	Nex-tdTomato+	18	Pooled baseline fractional loss per cell	0.8815
S2	F	Mann-Whitney	Nex-tdTomato-	27	Pooled fractional loss per cell after TAM	Nex-tdTomato+	18	Pooled fractional loss per cell after TAM	0.9314
S2	F	Mann-Whitney	Nex-tdTomato-	27	Pooled baseline fractional loss per cell	Nex-tdTomato-	27	Pooled fractional loss per cell after TAM	0.7936
S2	F	Mann-Whitney	Nex-tdTomato+	18	Pooled baseline fractional loss per cell	Nex-tdTomato+	18	Pooled fractional loss per cell after TAM	0.9185
S2	G	Mann-Whitney	Arc-tdTomato-	240	Pooled spine size per spine, days 1-14	Arc-tdTomato+	240	Pooled spine size per spine, days 1-14	0.3408
S2	G	2-way ANOVA	Arc-tdTomato-	240	Spine size per spine, days 1-14 through time	Arc-tdTomato+	240	Spine size per spine, days 1-14 through time	0.635
S3	A	probability mass function	Arc-tdTomato-	1	Measured % of occupied sites, Day 1	Arc-tdTomato-	57.4257	Theoretical mean % of occupied sites, day 1	<0.0001	****
S3	A	probability mass function	Arc-tdTomato+	1	Measured % of occupied sites, Day 1	Arc-tdTomato+	60.4294	Theoretical mean % of occupied sites, day 1	<0.0001	****
S3	A	probability mass function	Arc-tdTomato-	1	Measured % of occupied sites, Day 2	Arc-tdTomato-	52.0509	Theoretical mean % of occupied sites, day 2	0.0102	*
S3	A	probability mass function	Arc-tdTomato+	1	Measured % of occupied sites, Day 2	Arc-tdTomato+	57.362	Theoretical mean % of occupied sites, day 2	0.0005	***
S3	A	probability mass function	Arc-tdTomato-	1	Measured % of occupied sites, Day 4	Arc-tdTomato-	54.314	Theoretical mean % of occupied sites, day 4	0.4362
S3	A	probability mass function	Arc-tdTomato+	1	Measured % of occupied sites, Day 4	Arc-tdTomato+	58.2822	Theoretical mean % of occupied sites, day 4	0.9602
S3	A	probability mass function	Arc-tdTomato-	1	Measured % of occupied sites, Day 7	Arc-tdTomato-	60.8204	Theoretical mean % of occupied sites, day 7	0.0102	*
S3	A	probability mass function	Arc-tdTomato+	1	Measured % of occupied sites, Day 7	Arc-tdTomato+	61.4519	Theoretical mean % of occupied sites, day 7	0.023	*
S3	A	probability mass function	Arc-tdTomato-	1	Measured % of occupied sites, Day 8	Arc-tdTomato-	59.5474	Theoretical mean % of occupied sites, day 8	0.0106	*
S3	A	probability mass function	Arc-tdTomato+	1	Measured % of occupied sites, Day 8	Arc-tdTomato+	57.771	Theoretical mean % of occupied sites, day 8	0.2527
S3	A	probability mass function	Arc-tdTomato-	1	Measured % of occupied sites, Day 9	Arc-tdTomato-	58.5573	Theoretical mean % of occupied sites, day 9	0.0129	*
S3	A	probability mass function	Arc-tdTomato+	1	Measured % of occupied sites, Day 9	Arc-tdTomato+	54.6012	Theoretical mean % of occupied sites, day 9	0.4895
S3	A	probability mass function	Arc-tdTomato-	1	Measured % of occupied sites, Day 11	Arc-tdTomato-	57.9915	Theoretical mean % of occupied sites, day 11	0.0007	***
S3	A	probability mass function	Arc-tdTomato+	1	Measured % of occupied sites, Day 11	Arc-tdTomato+	57.8732	Theoretical mean % of occupied sites, day 11	<0.0001	****
S3	A	probability mass function	Arc-tdTomato-	1	Measured % of occupied sites, Day 14	Arc-tdTomato-	56.1528	Theoretical mean % of occupied sites, day 14	<0.0001	****
S3	A	probability mass function	Arc-tdTomato+	1	Measured % of occupied sites, Day 14	Arc-tdTomato+	49.8978	Theoretical mean % of occupied sites, day 14	<0.0001	****
S3	B	probability mass function	Nex-tdTomato-	1	Measured % of occupied sites, Day 1	Nex-tdTomato-	51.3029	Theoretical mean % of occupied sites, day 1	<0.0001	****
S3	B	probability mass function	Nex-tdTomato+	1	Measured % of occupied sites, Day 1	Nex-tdTomato+	44.2308	Theoretical mean % of occupied sites, day 1	<0.0001	****
S3	B	probability mass function	Nex-tdTomato-	1	Measured % of occupied sites, Day 2	Nex-tdTomato-	52.1173	Theoretical mean % of occupied sites, day 2	0.0011	**
S3	B	probability mass function	Nex-tdTomato+	1	Measured % of occupied sites, Day 2	Nex-tdTomato+	45.3846	Theoretical mean % of occupied sites, day 2	<0.0001	****
S3	B	probability mass function	Nex-tdTomato-	1	Measured % of occupied sites, Day 4	Nex-tdTomato-	55.0489	Theoretical mean % of occupied sites, day 4	0.9509
S3	B	probability mass function	Nex-tdTomato+	1	Measured % of occupied sites, Day 4	Nex-tdTomato+	53.0769	Theoretical mean % of occupied sites, day 4	0.4211
S3	B	probability mass function	Nex-tdTomato-	1	Measured % of occupied sites, Day 7	Nex-tdTomato-	61.2378	Theoretical mean % of occupied sites, day 7	0.0046	**
S3	B	probability mass function	Nex-tdTomato+	1	Measured % of occupied sites, Day 7	Nex-tdTomato+	60	Theoretical mean % of occupied sites, day 7	0.9566
S3	B	probability mass function	Nex-tdTomato-	1	Measured % of occupied sites, Day 8	Nex-tdTomato-	61.2378	Theoretical mean % of occupied sites, day 8	0.0068	**
S3	B	probability mass function	Nex-tdTomato+	1	Measured % of occupied sites, Day 8	Nex-tdTomato+	59.2308	Theoretical mean % of occupied sites, day 8	0.5252
S3	B	probability mass function	Nex-tdTomato-	1	Measured % of occupied sites, Day 9	Nex-tdTomato-	59.4463	Theoretical mean % of occupied sites, day 9	0.5335
S3	B	probability mass function	Nex-tdTomato+	1	Measured % of occupied sites, Day 9	Nex-tdTomato+	59.6154	Theoretical mean % of occupied sites, day 9	0.2745
S3	B	probability mass function	Nex-tdTomato-	1	Measured % of occupied sites, Day 11	Nex-tdTomato-	61.2378	Theoretical mean % of occupied sites, day 11	0.1669
S3	B	probability mass function	Nex-tdTomato+	1	Measured % of occupied sites, Day 11	Nex-tdTomato+	61.1538	Theoretical mean % of occupied sites, day 11	0.0815
S3	B	probability mass function	Nex-tdTomato-	1	Measured % of occupied sites, Day 14	Nex-tdTomato-	59.9349	Theoretical mean % of occupied sites, day 14	<0.0001	****
S3	B	probability mass function	Nex-tdTomato+	1	Measured % of occupied sites, Day 14	Nex-tdTomato+	52.3077	Theoretical mean % of occupied sites, day 14	<0.0001	****
S4	A	Spearman Correlation	Arc-CreERT2	6	Mean spine density per animal after EE	Arc-CreERT2	6	Mean freezing to context per animal	>0.9999
S4	B	Spearman Correlation	Nex-CreERT2	6	Mean spine density per animal after TAM	Nex-CreERT2	6	Mean freezing to context per animal	0.0583
S4	C	Spearman Correlation	Arc-CreERT2	6	Mean spine density per animal after EE	Arc-CreERT2	6	Mean freezing to tone per animal	0.5639
S4	D	Spearman Correlation	Nex-CreERT2	6	Mean spine density per animal after TAM	Nex-CreERT2	6	Mean freezing to tone per animal	0.3556
S4	E	Spearman Correlation	Arc-CreERT2	6	After EE d8 time constant of survival fraction per animal	Arc-CreERT2	6	Mean freezing to context per animal	0.9194
S4	F	Spearman Correlation	Nex-CreERT2	6	After TAM d8 time constant of survival fraction per animal	Nex-CreERT2	6	Mean freezing to context per animal	0.4972
S4	G	Spearman Correlation	Arc-CreERT2	6	After EE d8 time constant of survival fraction per animal	Arc-CreERT2	6	Mean freezing to tone per animal	0.5639
S4	H	Spearman Correlation	Nex-CreERT2	6	After TAM d8 time constant of survival fraction per animal	Nex-CreERT2	6	Mean freezing to tone per animal	0.0583
S4	I	Spearman Correlation	Arc-CreERT2	6	After EE d8 time constant of gain rate per animal	Arc-CreERT2	6	Mean freezing to context per animal	0.7139
S4	J	Spearman Correlation	Nex-CreERT2	6	After TAM d8 time constant of gain rate per animal	Nex-CreERT2	6	Mean freezing to context per animal	0.3556
S4	K	Spearman Correlation	Arc-CreERT2	6	After EE d8 time constant of gain rate per animal	Arc-CreERT2	6	Mean freezing to tone per animal	0.8028
S4	L	Spearman Correlation	Nex-CreERT2	6	After TAM d8 time constant of gain rate per animal	Nex-CreERT2	6	Mean freezing to tone per animal	0.2972
