## Supplemental Table 2 for "Stability of excitatory structural connectivity predicts the probability of CA1 pyramidal neurons to become engram neurons"

### Sheet: Tabelle1
Genotype	Category	Mice		Cells imaged		Cells analyzed		Dendrites imaged		Dendrites analyized		Spines analyzed
		Sum	Sex	Sum		Sum		Sum		Sum		Sum	Mean per day	Stdv	Range	Mean per cell	Stdv	Range
Arc-CreERT2	Arc-	7	3 ♂	44	19 -	33	17	198	77	135	54	11289	1411	31	1354 - 1454	83	90	16 - 374
	Arc+		4 ♀		25		16		121		81	17919	2240	58	2113 - 2316	140	189	17 - 639
Nex-CreERT2	Nex-	6	1 ♂	21	10	15	9	105	61	67	42	8083	1010	44	937 - 1049	99	66	11 - 116
	Nex+		5 ♀		11		6		44		25	3691	461	32	411 - 495	76	87	9 - 172
